# Maternal BMI and Placental Transcriptomic Changes: A Meta-Analysis of Gene Expression at the Maternal-Fetal Interface

**DOI:** 10.64898/2026.06.10.731498

**Authors:** Riya Tangri, Timothy R.H. Regnault, Parsia Shooshtari

## Abstract

**Objective:** Maternal body mass index (BMI) is often used as a measure of metabolic status and increased or decreased maternal BMI is associated with a heightened risk of cardiometabolic diseases across generations. The placenta mediates these maternal metabolic cues; however, its genome-wide transcriptional adaptations in response to maternal BMI remain incompletely defined.

**Methods:** To delineate placental genes, pathways, and interaction clusters whose transcript abundance varies with maternal pre-pregnancy BMI through a genome-wide meta-analysis of human placental RNA-sequencing datasets. Placental RNA-seq reads from four publicly available cohorts (n = 146) were mapped to the GRCh38 reference genome and differentially expressed genes were identified. An independent microarray cohort (n = 19) was re-analysed separately to facilitate cross-platform comparison. Functional enrichment employed GO, KEGG, and STRING protein–interaction resources.

**Results:** Meta-analysis of 146 RNA-seq samples identified eight genes with genome-wide significance in placentae from underweight pregnancies including inflammatory signaling gene MAP4K1 and metabolic enzyme PSPH, while overweight and obese categories revealed nominally significant differential expression. KEGG analysis demonstrated significant downregulation of oxidative phosphorylation with increasing maternal BMI, and protein-protein interaction networks revealed inflammatory mediators as central nodes in overweight and obese groups. Independent microarray validation corroborated key findings, including consistent downregulation of oxidative phosphorylation in obesity.

**Conclusion:** Maternal BMI is associated with placental transcriptomic signatures involving inflammatory, metabolic, and hormonal pathways, with consistent downregulation of oxidative phosphorylation across platforms. This genome-wide meta-analysis provides a reproducible catalogue of BMI-responsive placental transcripts that may contribute to developmental programming of offspring health.

**Article highlights:**

- Meta-analysis of 146 RNA-seq samples across four cohorts spanning the BMI spectrum
- Eight genes reached genome-wide significance in underweight placentae
- Oxidative phosphorylation downregulated with increasing maternal BMI across platforms
- Inflammatory mediators emerged as central nodes in obesity-associated PPI networks
- Independent microarray validation corroborated RNA-seq pathway findings
