## Supplemental Data 2 for "Maternal BMI and Placental Transcriptomic Changes: A Meta-Analysis of Gene Expression at the Maternal-Fetal Interface": Supplementary Data 2 .xlsx

### Sheet: UnderweightvsNormal
#category	term ID	term description	observed gene count	background gene count	strength	false discovery rate	matching proteins in your network (IDs)	matching proteins in your network (labels)
TISSUES	BTO:0000042	Animal	193	15148	0.07	0.0055	9606.ENSP00000003084,9606.ENSP00000162044,9606.ENSP00000164024,9606.ENSP00000216024,9606.ENSP00000216727,9606.ENSP00000218548,9606.ENSP00000227155,9606.ENSP00000228705,9606.ENSP00000230036,9606.ENSP00000231751,9606.ENSP00000233156,9606.ENSP00000233809,9606.ENSP00000238156,9606.ENSP00000241305,9606.ENSP00000245960,9606.ENSP00000251268,9606.ENSP00000252804,9606.ENSP00000255266,9606.ENSP00000256104,…	CFTR,TMEM161A,CELSR3,DMC1,PABPN1,ATP12A,CD82,PPM1H,GPLD1,LTF,TFPI,IGFBP2,CCDC92,CPXM2,CDC25B,MEGF8,PXDN,PDE6A,FABP4,ANO3,BIVM,ESPL1,SLC31A2,IER3,GNB5,PRR11,IL1A,KCNK6,DGKD,ASB1,PDE8B,CEP72,CEP70,SRI,MFGE8,RNF157,BCKDHA,DMWD,SPATA5,GNA12,TMEM140,NUBPL,PLEKHH2,RPIA,ABI3BP,CBR1,BCL6B,SLX4,ZNF496,KCNIP3,CCNYL1,IGFBP7,CMBL,ADCY1,PGM2L1,LDHD,RAB8A,CHRNB1,TCTN2,TUB,ANTXR2,HAS2,DONSON,NPTX1,CHST2,CLSPN,P…
UniProt Keywords	KW-0025	Alternative splicing	144	10313	0.1	0.0104	9606.ENSP00000003084,9606.ENSP00000162044,9606.ENSP00000164024,9606.ENSP00000216024,9606.ENSP00000216727,9606.ENSP00000218548,9606.ENSP00000227155,9606.ENSP00000230036,9606.ENSP00000233156,9606.ENSP00000238156,9606.ENSP00000245960,9606.ENSP00000251268,9606.ENSP00000252804,9606.ENSP00000256737,9606.ENSP00000257336,9606.ENSP00000257934,9606.ENSP00000259008,9606.ENSP00000261837,9606.ENSP00000263372,…	CFTR,TMEM161A,CELSR3,DMC1,PABPN1,ATP12A,CD82,GPLD1,TFPI,CCDC92,CDC25B,MEGF8,PXDN,ANO3,BIVM,ESPL1,BRIP1,GNB5,KCNK6,DGKD,PDE8B,CEP72,CEP70,SRI,MFGE8,RNF157,BCKDHA,SPATA5,NUBPL,PLEKHH2,ABI3BP,CBR1,CCDC142,C21orf58,SLX4,ZNF496,KCNIP3,CCNYL1,IGFBP7,LDHD,RAB8A,CHRNB1,TCTN2,TUB,ANTXR2,DONSON,ZNF483,CLSPN,MSRA,ALOXE3,DLGAP1,TUBD1,CRMP1,SCN4B,PELI3,CABP4,CDHR3,APOBEC3B,FOXK1,ZNF85,PEX26,RIPK4,PHF7,GNAL,AI…

### Sheet: OverweightvsNormal
#category	term ID	term description		observed gene count	background gene count	strength	false discovery rate	matching proteins in your network (IDs)	matching proteins in your network (labels)
GO Process	GO:0050793	Regulation of developmental process	Blue	21	2492	0.48	0.0249	9606.ENSP00000006053,9606.ENSP00000238682,9606.ENSP00000260356,9606.ENSP00000276414,9606.ENSP00000286201,9606.ENSP00000308208,9606.ENSP00000311505,9606.ENSP00000316729,9606.ENSP00000319744,9606.ENSP00000324277,9606.ENSP00000327025,9606.ENSP00000347433,9606.ENSP00000358294,9606.ENSP00000368683,9606.ENSP00000371219,9606.ENSP00000378536,9606.ENSP00000389252,9606.ENSP00000398632,9606.ENSP00000432586,…	CX3CL1,TGFB3,THBS1,GNRH1,FZD7,MMP14,IQCB1,RHOJ,GPR4,APOLD1,RORC,APCDD1,CD160,EDN1,RHOH,ZBTB46,NPNT,CD44,FAT3,ATP10A,CGA
GO Process	GO:0001525	Angiogenesis	Red	8	325	0.95	0.0287	9606.ENSP00000006053,9606.ENSP00000260356,9606.ENSP00000308208,9606.ENSP00000316729,9606.ENSP00000319744,9606.ENSP00000324277,9606.ENSP00000358294,9606.ENSP00000368683	CX3CL1,THBS1,MMP14,RHOJ,GPR4,APOLD1,CD160,EDN1
GO Function	GO:0005179	Hormone activity	Green	6	129	1.22	0.0099	9606.ENSP00000276414,9606.ENSP00000301408,9606.ENSP00000368683,9606.ENSP00000403649,9606.ENSP00000470813,9606.ENSP00000482232	GNRH1,CGB5,EDN1,CGB8,CGB7,CGA
GO Component	GO:0061696	Pituitary gonadotropin complex	Yellow	3	7	2.19	0.0049	9606.ENSP00000301408,9606.ENSP00000403649,9606.ENSP00000482232	CGB5,CGB8,CGA
STRING clusters	CL:19769	Peptidase M10A, cysteine switch, zinc binding site, and Tissue inhibitor of metalloproteinase family.	Pink	3	12	1.95	0.0415	9606.ENSP00000308208,9606.ENSP00000322788,9606.ENSP00000398632	MMP14,MMP1,CD44
COMPARTMENTS	GOCC:0061696	Pituitary gonadotropin complex	Green	4	11	2.11	0.00017	9606.ENSP00000276414,9606.ENSP00000301408,9606.ENSP00000403649,9606.ENSP00000482232	GNRH1,CGB5,CGB8,CGA
COMPARTMENTS	GOCC:0005576	Extracellular region	Orange	17	2079	0.47	0.0389	9606.ENSP00000006053,9606.ENSP00000222543,9606.ENSP00000238682,9606.ENSP00000260356,9606.ENSP00000276414,9606.ENSP00000301408,9606.ENSP00000311505,9606.ENSP00000316729,9606.ENSP00000322788,9606.ENSP00000338082,9606.ENSP00000358294,9606.ENSP00000368683,9606.ENSP00000389252,9606.ENSP00000398632,9606.ENSP00000403649,9606.ENSP00000436423,9606.ENSP00000482232	CX3CL1,TFPI2,TGFB3,THBS1,GNRH1,CGB5,IQCB1,RHOJ,MMP1,HBG2,CD160,EDN1,NPNT,CD44,CGB8,GNLY,CGA
SMART	SM00068	Glycoprotein hormone beta chain homologues.	Light Blue	3	11	1.99	0.006	9606.ENSP00000301408,9606.ENSP00000403649,9606.ENSP00000470813	CGB5,CGB8,CGB7

### Sheet: ObesevsNormal
#category	term ID	term description		observed gene count	background gene count	strength	false discovery rate	matching proteins in your network (IDs)	matching proteins in your network (labels)
STRING clusters	CL:17003	Mixed, incl. Interferon alpha/beta signaling, and Guanylate-binding protein, C-terminal	Red	8	41	1.52	1.82e-06	9606.ENSP00000228928,9606.ENSP00000258381,9606.ENSP00000296161,9606.ENSP00000326247,9606.ENSP00000342278,9606.ENSP00000353512,9606.ENSP00000359490,9606.ENSP00000369292	OAS3,SP110,DTX3L,SAMD9L,OAS2,PARP9,GBP4,SAMD9
STRING clusters	CL:17006	Mixed, incl. Interferon alpha/beta signaling, and ISG15-protein conjugation	Blue	6	33	1.49	6.44e-05	9606.ENSP00000228928,9606.ENSP00000296161,9606.ENSP00000326247,9606.ENSP00000342278,9606.ENSP00000353512,9606.ENSP00000369292	OAS3,DTX3L,SAMD9L,OAS2,PARP9,SAMD9
STRING clusters	CL:17058	Appr-1-p processing enzyme, and Normophosphatemic familial tumoral calcinosis	Green	3	5	2.01	0.0061	9606.ENSP00000296161,9606.ENSP00000326247,9606.ENSP00000353512	DTX3L,SAMD9L,PARP9
STRING clusters	CL:35043	Mixed, incl. Apolipoprotein L, and Galactoside-binding lectin	Yellow	4	22	1.49	0.0077	9606.ENSP00000270077,9606.ENSP00000384770,9606.ENSP00000386280,9606.ENSP00000397679	PSG9,PSG4,APOL6,ENDOU
STRING clusters	CL:20719	Mixed, incl. Granulocyte differentiation, and RUNX3 regulates p14-ARF	Pink	4	39	1.24	0.048	9606.ENSP00000300305,9606.ENSP00000344544,9606.ENSP00000358092,9606.ENSP00000368880	RUNX1,IKZF3,PRDM1,FOXO1
UniProt Keywords	KW-0393	Immunoglobulin domain	Light green	12	463	0.64	0.0152	9606.ENSP00000261883,9606.ENSP00000265077,9606.ENSP00000270077,9606.ENSP00000341198,9606.ENSP00000345395,9606.ENSP00000347714,9606.ENSP00000357036,9606.ENSP00000383376,9606.ENSP00000384770,9606.ENSP00000393312,9606.ENSP00000402584,9606.ENSP00000434717	CILP,VCAN,PSG9,NEO1,PAPLN,FCAR,SLAMF6,JAM2,PSG4,FGFR1,MDGA1,IL18BP
UniProt Keywords	KW-0325	Glycoprotein	Light Blue	44	4386	0.23	0.035	9606.ENSP00000164024,9606.ENSP00000231061,9606.ENSP00000243389,9606.ENSP00000245907,9606.ENSP00000261883,9606.ENSP00000265077,9606.ENSP00000265131,9606.ENSP00000270077,9606.ENSP00000270139,9606.ENSP00000274793,9606.ENSP00000280155,9606.ENSP00000287590,9606.ENSP00000295454,9606.ENSP00000296140,9606.ENSP00000311165,9606.ENSP00000312284,9606.ENSP00000312326,9606.ENSP00000321326,9606.ENSP00000325146,…	CELSR3,SPARC,SLC36A1,C3,CILP,VCAN,TNC,PSG9,IFNAR1,PLA2G7,ADRA2A,B3GNT7,GABRB1,CCR1,AQP1,SPESP1,AOC3,F2R,COL12A1,NXPH3,NEO1,FPR3,OAS2,FCAR,SCUBE1,ASTN2,SLAMF6,HLA-G,SEMA5A,BDH1,FOLR1,JAM2,PSG4,FGFR1,P4HA3,MDGA1,FAT1,NIPAL2,TMEM200B,SLC43A3,IL18BP,LPAR2,SEZ6L2,PCSK6
InterPro	IPR013783	Immunoglobulin-like fold	Orange	17	732	0.6	0.0121	9606.ENSP00000245907,9606.ENSP00000261883,9606.ENSP00000265077,9606.ENSP00000265131,9606.ENSP00000270077,9606.ENSP00000270139,9606.ENSP00000325146,9606.ENSP00000341198,9606.ENSP00000345395,9606.ENSP00000347714,9606.ENSP00000357036,9606.ENSP00000366024,9606.ENSP00000383376,9606.ENSP00000384770,9606.ENSP00000393312,9606.ENSP00000402584,9606.ENSP00000434717	C3,CILP,VCAN,TNC,PSG9,IFNAR1,COL12A1,NEO1,PAPLN,FCAR,SLAMF6,HLA-G,JAM2,PSG4,FGFR1,MDGA1,IL18BP
InterPro	IPR007110	Immunoglobulin-like domain	Brown	13	479	0.66	0.0224	9606.ENSP00000261883,9606.ENSP00000265077,9606.ENSP00000270077,9606.ENSP00000341198,9606.ENSP00000345395,9606.ENSP00000347714,9606.ENSP00000357036,9606.ENSP00000366024,9606.ENSP00000383376,9606.ENSP00000384770,9606.ENSP00000393312,9606.ENSP00000402584,9606.ENSP00000434717	CILP,VCAN,PSG9,NEO1,PAPLN,FCAR,SLAMF6,HLA-G,JAM2,PSG4,FGFR1,MDGA1,IL18BP
InterPro	IPR036179	Immunoglobulin-like domain superfamily	Purple	13	490	0.65	0.0224	9606.ENSP00000261883,9606.ENSP00000265077,9606.ENSP00000270077,9606.ENSP00000341198,9606.ENSP00000345395,9606.ENSP00000347714,9606.ENSP00000357036,9606.ENSP00000366024,9606.ENSP00000383376,9606.ENSP00000384770,9606.ENSP00000393312,9606.ENSP00000402584,9606.ENSP00000434717	CILP,VCAN,PSG9,NEO1,PAPLN,FCAR,SLAMF6,HLA-G,JAM2,PSG4,FGFR1,MDGA1,IL18BP
SMART	SM00408	Immunoglobulin C-2 Type	Grey	8	208	0.82	0.0333	9606.ENSP00000261883,9606.ENSP00000270077,9606.ENSP00000341198,9606.ENSP00000345395,9606.ENSP00000383376,9606.ENSP00000384770,9606.ENSP00000393312,9606.ENSP00000402584	CILP,PSG9,NEO1,PAPLN,JAM2,PSG4,FGFR1,MDGA1
